# Mutational spectra analysis reveals bacterial niche and transmission routes

**DOI:** 10.1101/2022.07.13.499881

**Authors:** Christopher Ruis, Aaron Weimann, Gerry Tonkin-Hill, Arun Prasad Pandurangan, Marta Matuszewska, Gemma G. R. Murray, Roger C. Lévesque, Tom L. Blundell, R. Andres Floto, Julian Parkhill

## Abstract

As observed in cancers, individual mutagens and defects in DNA repair create distinctive mutational signatures that combine to form context-specific spectra within cells. We reasoned that similar processes must occur in bacterial lineages, potentially allowing decomposition analysis to identify disrupted DNA repair processes and niche-specific mutagen exposure. Here we reconstructed mutational spectra for 84 clades from 31 diverse bacterial species, assigned signatures to specific DNA repair pathways using hypermutator lineages, and, by comparing mutational spectra of clades from different environmental and biological locations, extracted reproducible niche-associated mutational signatures. We show that mutational spectra can predict general and specific bacterial niches and therefore reveal the site of infection and types of transmission routes for established and emergent human bacterial pathogens.
