## Supplementary Table 1 for "Mutational spectra analysis reveals bacterial niche and transmission routes"

### Sheet: Sheet1
Table S1. Dataset summary
Datasets used for mutational spectrum reconstruction and signature extraction
Dataset	Species	Inferred niche	Number of samples	Reference genome	Pipelinea	Dataset referenceb	Evidence of hypermutator branches	Root branches excluded
M_abscessus_DCCs	Mycobacterium abscessus	Human lung	1312	CU458896.1, GCF_001792625.1	FASTQ	Ruis 2021	No	No
M_abscessus_environmental	Mycobacterium abscessus	Environment	733	CU458896.1, GCF_001792625.1	FASTQ	Ruis 2021	No	No
M_tuberculosis_lineage1	Mycobacterium tuberculosis	Human lung	459	ERR956955	FASTQ	NA	No	No
M_tuberculosis_lineage2	Mycobacterium tuberculosis	Human lung	319	ERR956958	FASTQ	NA	No	Yes
M_tuberculosis_lineage3	Mycobacterium tuberculosis	Human lung	272	ERR964410	FASTQ	NA	No	No
M_tuberculosis_lineage4	Mycobacterium tuberculosis	Human lung	580	AL123456.3	FASTQ	NA	No	No
M_tuberculosis_lineage5	Mycobacterium tuberculosis	Human lung	115	ERR1025289	FASTQ	NA	No	No
M_tuberculosis_lineage6	Mycobacterium tuberculosis	Human lung	32	ERR968284	FASTQ	NA	No	Yes
M_tuberculosis_lineage7	Mycobacterium tuberculosis	Human lung	32	ERR756344	FASTQ	NA	No	Yes
M_tuberculosis_orygis	Mycobacterium tuberculosis	Animal lung	17	SRR2100577	FASTQ	NA	No	No
M_tuberculosis_caprae	Mycobacterium tuberculosis	Animal lung	70	ERR751371	FASTQ	NA	No	No
M_tuberculosis_bovis	Mycobacterium tuberculosis	Animal lung	280	NC_002945.4	FASTQ	NA	No	No
M_canettii	Mycobacterium canettii	Environment	22	AL123456.3	FASTQ	NA	No	No
M_leprae	Mycobacterium leprae	Human, unclear but potentially multiple	127	AL450380.1	FASTQ	Benjak 2018	Yes	No
M_avium	Mycobacterium avium	Environment	75	AP012555.1	Assemblies	Uchiya 2017	No	No
M_intracellulare	Mycobacterium intracellulare	Environment	78	GCF_000277125.1	FASTQ	NA	No	No
M_chimaera	Mycobacterium chimaera	Environment	528	NZ_CP019221.1	FASTQ	NA	No	No
M_kansasii_non_MKMC	Mycobacterium kansasii	Environment	8	NC_022663.1	FASTQ, Assemblies	Luo 2021	No	No
M_kansasii_MKMC	Mycobacterium kansasii	Environment	244	NC_022663.1	FASTQ, Assemblies	Luo 2021	Yes	No
P_aeruginosa_ST17	Pseudomonas aeruginosa	Human, lung and other	78	AE004091.2	FASTQ	NA	Yes	No
P_aeruginosa_ST111	Pseudomonas aeruginosa	Human, lung and other	118	AE004091.2	FASTQ	NA	Yes	No
P_aeruginosa_ST146	Pseudomonas aeruginosa	Human, lung and other	96	AE004091.2	FASTQ	NA	Yes	No
P_aeruginosa_ST175	Pseudomonas aeruginosa	Human, lung and other	49	AE004091.2	FASTQ	NA	Yes	No
P_aeruginosa_ST253	Pseudomonas aeruginosa	Human, lung and other	85	AE004091.2	FASTQ	NA	Yes	No
B_cenocepacia_ECs	Burkholderia cenocepacia	Human lung	136	NC_011000.1	Assemblies	Wallner 2019	Yes	No
B_pseudomallei_group1	Burkholderia pseudomallei	Environment	57	BX571965.1	WGA	Chewapreecha 2019	No	Yes
B_pseudomallei_group2	Burkholderia pseudomallei	Environment	84	BX571965.1	WGA	Chewapreecha 2019	No	Yes
B_pseudomallei_group3	Burkholderia pseudomallei	Environment	86	BX571965.1	WGA	Chewapreecha 2019	No	Yes
B_pseudomallei_group4	Burkholderia pseudomallei	Environment	92	BX571965.1	WGA	Chewapreecha 2019	No	No
B_pseudomallei_group5	Burkholderia pseudomallei	Environment	156	BX571965.1	WGA	Chewapreecha 2019	No	Yes
S_pneumoniae_GPSC1	Streptococcus pneumoniae	Human upper respiratory tract	504	ERR600222	VSA	Gladstone 2019	No	No
S_pneumoniae_GPSC2	Streptococcus pneumoniae	Human upper respiratory tract	782	ERR2091052	VSA	Gladstone 2019	No	No
S_pneumoniae_GPSC3	Streptococcus pneumoniae	Human upper respiratory tract	358	ERR774499	VSA	Gladstone 2019	No	No
S_pneumoniae_GPSC6	Streptococcus pneumoniae	Human upper respiratory tract	393	ERR730749	VSA	Gladstone 2019	No	No
S_pneumoniae_GPSC54	Streptococcus pneumoniae	Human upper respiratory tract	97	ERR751113	VSA	Gladstone 2019	No	No
S_agalactiae_CC1	Streptococcus agalactiae	Human gastrointestinal and urinary tracts	97	ERR1624875	WGA	Jamrozy 2020	No	No
S_agalactiae_CC10	Streptococcus agalactiae	Human gastrointestinal and urinary tracts	127	ERR1624832	WGA	Jamrozy 2020	No	No
S_agalactiae_CC17	Streptococcus agalactiae	Human gastrointestinal and urinary tracts	526	ERR1624839	WGA	Jamrozy 2020	No	No
S_agalactiae_CC19	Streptococcus agalactiae	Human gastrointestinal and urinary tracts	332	ERR1624833	WGA	Jamrozy 2020	No	No
S_agalactiae_CC23	Streptococcus agalactiae	Human gastrointestinal and urinary tracts	239	ERR1624848	WGA	Jamrozy 2020	No	No
S_equi	Streptococcus equi	Equine upper respiratory tract	666	NC_012471.1	FASTQ	Mitchell 2021	No	No
S_pyogenes_phylogroup0	Streptococcus pyogenes	Human upper respiratory tract, skin	74	GCF_000013485.1	FASTQ, Assemblies	Davies 2019	No	No
S_pyogenes_phylogroup1	Streptococcus pyogenes	Human upper respiratory tract, skin	70	GCF_000349925.2	FASTQ, Assemblies	Davies 2019	No	No
S_pyogenes_phylogroup2	Streptococcus pyogenes	Human upper respiratory tract, skin	57	GCF_000011285.1	FASTQ, Assemblies	Davies 2019	No	No
S_pyogenes_phylogroup3	Streptococcus pyogenes	Human upper respiratory tract, skin	51	GCF_001635975.1	FASTQ, Assemblies	Davies 2019	No	No
S_aureus_ST22	Staphylococcus aureus	Human upper respiratory tract, skin	162	NC_017763.1	FASTQ	Holden 2013	No	No
S_aureus_ST239	Staphylococcus aureus	Human upper respiratory tract, skin	42	NC_017331.1	FASTQ	Harris 2010	No	No
S_aureus_ST772	Staphylococcus aureus	Human upper respiratory tract, skin	302	NZ_CP010526.1	FASTQ	Steinig 2019	No	No
S_aureus_CC398	Staphylococcus aureus	Human and animal upper respiratory tract, skin	1181	NC_017333.1	WGA	NA	No	No
S_epidermidis_groupA	Staphylococcus epidermidis	Human skin, moist skin sites	341	GCF_000007645.1	Assemblies	Méric 2018	No	No
S_epidermidis_groupB	Staphylococcus epidermidis	Human skin, moist skin sites	54	GCF_000007645.1	Assemblies	Méric 2018	No	No
S_epidermidis_groupC	Staphylococcus epidermidis	Human skin, moist skin sites	18	GCF_000007645.1	Assemblies	Méric 2018	No	No
S_haemolyticus	Staphylococcus haemolyticus	Human skin, localised	125	NC_007168.1	FASTQ	Cavanagh 2014	No	No
S_typhimurium	Salmonella enterica serovar Typhimurium	Human gastrointestinal tract, invasive	159	NC_016810.1	FASTQ, Assemblies	Okoro 2012	No	No
E_faecalis_pp2	Enterococcus faecalis	Human and animal, multiple, hospital associated	192	ERX4639547	VSA	Pôntinen 2021	No	No
E_faecalis_pp6	Enterococcus faecalis	Human and animal, multiple, hospital associated	96	ERX4639547	VSA	Pôntinen 2021	No	No
E_faecalis_pp7	Enterococcus faecalis	Human and animal, multiple, hospital associated	62	ERX4639547	VSA	Pôntinen 2021	No	No
C_jejuni_cluster2	Campylobacter jejuni	Human and animal gastrointestinal tract	28	CP000538.1	VSA	Mourkas 2020	No	No
C_jejuni_cluster5	Campylobacter jejuni	Human and animal gastrointestinal tract	225	CP000538.1	VSA	Mourkas 2020	No	No
C_jejuni_cluster6	Campylobacter jejuni	Human and animal gastrointestinal tract	28	CP000538.1	VSA	Mourkas 2020	No	Yes
C_jejuni_cluster7	Campylobacter jejuni	Human and animal gastrointestinal tract	16	CP000538.1	VSA	Mourkas 2020	No	No
C_jejuni_cluster8	Campylobacter jejuni	Human and animal gastrointestinal tract	31	CP000538.1	VSA	Mourkas 2020	No	No
K_pneumoniae_ST11	Klebsiella pneumoniae	Human, multiple	273	GCF_000240185.1	FASTQ, Assemblies	NA	No	Yes
K_pneumoniae_ST23	Klebsiella pneumoniae	Human, multiple	132	GCF_000009885.1	FASTQ, Assemblies	NA	No	Yes
K_pneumoniae_ST101	Klebsiella pneumoniae	Human, multiple	191	GCF_006459145.1	FASTQ, Assemblies	NA	No	No
K_pneumoniae_ST147	Klebsiella pneumoniae	Human, multiple	125	GCF_001885255.2	FASTQ, Assemblies	NA	No	No
K_pneumoniae_ST258_512	Klebsiella pneumoniae	Human, multiple	784	GCF_000598005.1	FASTQ, Assemblies	NA	No	No
N_gonorrhoea	Neiserria gonorrhoea	Human genital mucosa	412	NC_002946.2	FASTQ	NA	No	No
N_meningitidis_cluster1	Neiserria meningitidis	Human oropharynx	343		FASTQ	NA	No	No
N_meningitidis_cluster2	Neiserria meningitidis	Human oropharynx	183		FASTQ	NA	No	No
N_meningitidis_urethritis	Neiserria meningitidis		213	NZ_CP018907.1	FASTQ	NA	No	No
L_pneumophila_ST1	Legionella pneumophila	Environment	486	GCF_000048645.1	FASTQ	David 2016	No	Yes
L_pneumophila_environmental	Legionella pneumophila	Environment	6	GCF_000092625.1	FASTQ	David 2016	No	No
Y_pestis	Yersinia pestis	Rodent and flea gastrointestinal tract, blood	119	NC_003143.1	Assemblies	Cuo 2013	No	No
C_acnes	Cutibacterium acnes	Human all skin	283	NC_006085.1	Assemblies	NA	No	Yes
E_coli_lineage11	Escherichia coli	ExPEC, human blood, urinary tract	100	NC_008253.1	Assemblies	Horesh 2021	No	No
E_coli_lineage12	Escherichia coli	aEPEC/EPEC/EAEC, human gastrointestinal tract, blood, urinary tract	75	ERR985342	Assemblies	Horesh 2021	No	No
E_coli_lineage14	Escherichia coli	EHEC, human gastrointestinal tract	106	NC_013364.1	Assemblies	Horesh 2021	No	No
E_coli_lineage34	Escherichia coli	EPEC, human gastrointestinal tract	34	ERR1036230	Assemblies	Horesh 2021	No	No
S_sonnei_lineage1	Escherichia coli	Human gastrointestinal tract	11	NC_007384.1	FASTQ	Holt 2012	No	No
S_sonnei_lineage2	Escherichia coli	Human gastrointestinal tract	27	NC_007384.1	FASTQ	Holt 2012	No	No
S_sonnei_lineage3	Escherichia coli	Human gastrointestinal tract	64	NC_007384.1	FASTQ	Holt 2012	No	No
S_flexneri_PG3	Escherichia coli	Human gastrointestinal tract	145	NC_004337.2	FASTQ	Connor 2015	No	No
H_influenzae_Hib	Haemophilus influenzae	Human upper respiratory tract	53	NC_016809.1	Assemblies	Watt 2019	No	Yes
Datasets used for Salmonella niche prediction
Dataset	Species	Niche	Number of samples	Reference genome	Pipelinea	Dataset referenceb	Evidence of hypermutator branches	Root branches excluded
Typhimurium ST19_E1	Salmonella enterica serovar Typhimurium	Human enteric	97	NC_003197.2	FASTQ	NA	No	No
Typhimurium ST19_E2	Salmonella enterica serovar Typhimurium	Human enteric	57	NC_003197.2	FASTQ	NA	No	No
Typhimurium ST19_E3	Salmonella enterica serovar Typhimurium	Human enteric	34	NC_003197.2	FASTQ	NA	No	No
Typhimurium ST34	Salmonella enterica serovar Typhimurium	Human enteric	236	NZ_LN999997.1	FASTQ	NA	No	No
Typhimurium ST313_E1	Salmonella enterica serovar Typhimurium	Human enteric	10	NC_016810.1	FASTQ	Okoro 2012	No	No
Typhimurium ST313_E2	Salmonella enterica serovar Typhimurium	Human enteric	22	NC_016810.1	FASTQ	Okoro 2012	No	No
Typhimurium ST313_E3	Salmonella enterica serovar Typhimurium	Human enteric	10	NC_016810.1	FASTQ	Okoro 2012	No	No
Typhimurium ST313_I	Salmonella enterica serovar Typhimurium	Human invasive	111	NC_016810.1	FASTQ	Okoro 2012	No	No
Enteritidis_GEC	Salmonella enterica serovar Enteritidis	Human enteric	249	AM933172.1	FASTQ	Feasey 2016	No	No
Enteritidis_WA	Salmonella enterica serovar Enteritidis	Human invasive	66	AM933172.1	FASTQ	Feasey 2016	No	No
Enteritidis_ECA	Salmonella enterica serovar Enteritidis	Human invasive	167	AM933172.1	FASTQ	Feasey 2016	No	No
Typhi_2.3	Salmonella enterica serovar Typhi	Human invasive	74	AL513382.1	FASTQ	Wong 2016	No	No
Typhi_3.2	Salmonella enterica serovar Typhi	Human invasive	57	AL513382.1	FASTQ	Wong 2016	No	No
Typhi_4.3	Salmonella enterica serovar Typhi	Human invasive	100	AL513382.1	FASTQ	Wong 2016	No	No
Paratyphi_A_A	Salmonella enterica serovar Paratyphi	Human invasive	149	NC_006511.1	FASTQ	Rahman 2021	No	No
Paratyphi_A_C	Salmonella enterica serovar Paratyphi	Human invasive	124	NC_006511.1	FASTQ	Rahman 2021	No	No
Paratyphi_A_F	Salmonella enterica serovar Paratyphi	Human invasive	17	NC_006511.1	FASTQ	Rahman 2021	No	No
Paratyphi_C	Salmonella enterica serovar Paratyphi	Human invasive	120	GCF_000018385.1	FASTQ	Zhou 2018	No	No
aFASTQ means the dataset was obtained as FASTQ files and mapped as part of this study, Assemblies means the dataset was obtained as genome assemblies that were shredded to FASTQ files and mapped as part of this study, WGA means the dataset was obtained as a whole genome alignment on which gubbins was run, VSA means the dataset was obtained as a post-recombination removal variable sites alignment
bDatasets collected from a single publication are listed with that publication, datasets collected from multiple publications are listed as NA
