## Supplementary Table 3 for "Mutational spectra analysis reveals bacterial niche and transmission routes"

### Sheet: Sheet1
Table S3. Datasets used for NMF signature extraction
Signature extraction dataset	Taxonomic level	Number of species	Number of SBS spectra	Optimal number of signatures	Average stabilitya	Minimum stabilityb	Average cosine distancec
Mycobacteria	Genus	8	19	5	0.94	0.88	0.015
E. coli	Genus	3	6	2	0.94	0.91	0.016
Burkholderia	Genus	2	6	2	0.99	0.98	0.022
Neiserria	Genus	2	4	4	0.93	0.85	0
Streptococcus	Genus	4	15	4	0.88	0.82	0.009
Staphylococcus	Genus	3	8	2	0.98	0.97	0.007
Pseudomonas aeruginosa	Species	1	5	1	1	1	0.037
Campylobacter jejuni	Species	1	5	1	1	1	0.003
Klebsiella pneumoniae	Species	1	5	2	0.98	0.98	0.009
Enterococcus faecalis	Species	1	3	2	0.94	0.92	0.004
Mycobacterium tuberculosis	Species	1	10	2	0.98	0.97	0.021
Streptococcus pneumoniae	Species	1	5	3	0.95	0.9	0.003
Streptococcus agalactiae	Species	1	5	3	0.91	0.84	0.002
aAverage stability of extracted signatures
bMinimum stability across extracted signatures
cAverage cosine distance between input mutational spectra and mutational spectra reconstructed from extracted signatures
