## Supplementary Table 4 for "Mutational spectra analysis reveals bacterial niche and transmission routes"

### Sheet: Sheet1
Table S4. Bacteria SBS signatures and the datasets they were extracted from
Signature	Datasets extracted from
Bacteria_SBS1	Mycobacteria
Bacteria_SBS2	Mycobacteria
Bacteria_SBS3	Mycobacteria, Mycobacterium tuberculosis
Bacteria_SBS4	Mycobacteria, Mycobacterium tuberculosis
Bacteria_SBS5	Mycobacteria
Bacteria_SBS6	E. coli
Bacteria_SBS7	E. coli
Bacteria_SBS8	Neiserria
Bacteria_SBS9	Neiserria
Bacteria_SBS10	Neiserria
Bacteria_SBS11	Neiserria
Bacteria_SBS12	Burkholderia
Bacteria_SBS13	Burkholderia
Bacteria_SBS14	Staphylococcus
Bacteria_SBS15	Staphylococcus, Enterococcus faecalis, Streptococcus pneumoniae, Streptococcus agalactiae
Bacteria_SBS16	Streptococcus, Streptococcus agalactiae
Bacteria_SBS17	Streptococcus, Streptococcus pneumoniae
Bacteria_SBS18	Streptococcus
Bacteria_SBS19	Streptococcus, Streptococcus pneumoniae
Bacteria_SBS20	Klebsiella pneumoniae
Bacteria_SBS21	Klebsiella pneumoniae
Bacteria_SBS22	Campylobacter jejuni
Bacteria_SBS23	Pseudomonas aeruginosa
Bacteria_SBS24	Enterococcus faecalis
