## Supplementary Table 5 for "Mutational spectra analysis reveals bacterial niche and transmission routes"

### Sheet: Sheet1
Table S5. Summary of niche classifiers
Dataset	Predictor	Classifier dataa	Niche	Sensitivity	Specificity
Mycobacteria	K-nearest neighbours with 2 neighbours	SBS	Environment	1	1
Mycobacteria	K-nearest neighbours with 2 neighbours	Mutation type	Environment	1	1
Mycobacteria	K-nearest neighbours with 2 neighbours	Cosine	Environment	1	0.91
Mycobacteria	K-nearest neighbours with 2 neighbours	SBS	Lung	1	1
Mycobacteria	K-nearest neighbours with 2 neighbours	Mutation type	Lung	1	1
Mycobacteria	K-nearest neighbours with 2 neighbours	Cosine	Lung	0.91	1
Mycobacteria	K-nearest neighbours with 3 neighbours	SBS	Environment	1	1
Mycobacteria	K-nearest neighbours with 3 neighbours	Mutation type	Environment	1	1
Mycobacteria	K-nearest neighbours with 3 neighbours	Cosine	Environment	1	0.91
Mycobacteria	K-nearest neighbours with 3 neighbours	SBS	Lung	1	1
Mycobacteria	K-nearest neighbours with 3 neighbours	Mutation type	Lung	1	1
Mycobacteria	K-nearest neighbours with 3 neighbours	Cosine	Lung	0.91	1
Mycobacteria	Support vector machine	SBS	Environment	1	1
Mycobacteria	Support vector machine	Mutation type	Environment	1	0.98
Mycobacteria	Support vector machine	Cosine	Environment	1	1
Mycobacteria	Support vector machine	SBS	Lung	1	1
Mycobacteria	Support vector machine	Mutation type	Lung	0.98	1
Mycobacteria	Support vector machine	Cosine	Lung	1	1
Salmonella	K-nearest neighbours with 2 neighbours	SBS	Enteric	1	0.62
Salmonella	K-nearest neighbours with 2 neighbours	Mutation type	Enteric	0.86	0.58
Salmonella	K-nearest neighbours with 2 neighbours	Cosine	Enteric	1	0.81
Salmonella	K-nearest neighbours with 2 neighbours	SBS	Invasive	0.62	1
Salmonella	K-nearest neighbours with 2 neighbours	Mutation type	Invasive	0.58	0.86
Salmonella	K-nearest neighbours with 2 neighbours	Cosine	Invasive	0.81	1
Salmonella	K-nearest neighbours with 3 neighbours	SBS	Enteric	1	0.62
Salmonella	K-nearest neighbours with 3 neighbours	Mutation type	Enteric	1	0.58
Salmonella	K-nearest neighbours with 3 neighbours	Cosine	Enteric	0.42	0.63
Salmonella	K-nearest neighbours with 3 neighbours	SBS	Invasive	0.62	1
Salmonella	K-nearest neighbours with 3 neighbours	Mutation type	Invasive	0.58	1
Salmonella	K-nearest neighbours with 3 neighbours	Cosine	Invasive	0.63	0.42
Salmonella	Support vector machine	SBS	Enteric	0.42	0.63
Salmonella	Support vector machine	Mutation type	Enteric	0.08	0.35
Salmonella	Support vector machine	Cosine	Enteric	1	0.89
Salmonella	Support vector machine	SBS	Invasive	0.63	0.42
Salmonella	Support vector machine	Mutation type	Invasive	0.35	0.08
Salmonella	Support vector machine	Cosine	Invasive	0.89	1
aSBS classifies samples based on the proportion of each of the 96 SBS contextual mutations, Mutation type classifies samples based on the proportion of the 6 mutation type mutations, Cosine classifies samples based on their cosine similarity to other samples
