## Supplementary Table 6 for "Mutational spectra analysis reveals bacterial niche and transmission routes"

### Sheet: Sheet1
Table S6. SBS spectra calculated from enteric and invasive Salmonella lineages. Columns named to match the dataset names in Table S1
Substitution	Enteritidis_ECA	Enteritidis_GEC	Enteritidis_WA	Paratyphi_A_A	Paratyphi_A_C	Paratyphi_A_F	Paratyphi_C	Typhi_2.3	Typhi_3.2	Typhi_4.3	Typhimurium_ST19_E1	Typhimurium_ST19_E2	Typhimurium_ST19_E3	Typhimurium_ST34	Typhimurium_ST313_E1	Typhimurium_ST313_E2	Typhimurium_ST313_E3	Typhimurium_ST313_I
A[C>A]A	0.00256279	0.00494529	0.00955414	0.00739012	0.0105905	0.00278087	0.00550964	0.00361263	0.00166875	0.0105777	0.00484979	0.00740253	0.00550501	0.0091697	0.00645779	0.00792166	0.00520416	0.00930665
A[C>A]C	0.00563813	0.00599747	0.00926462	0.00427849	0.00353017	0.00222469	0.00560803	0.00361263	0.00125156	0	0.00646639	0.00987004	0.0068048	0.00753674	0.0131547	0.00528111	0.0040032	0.00953932
A[C>A]G	0.00666325	0.00757576	0.00723798	0.00388954	0.00192555	0.00333704	0.00541126	0.00174805	0.00125156	0.00244101	0.00404149	0.00674453	0.00695772	0.00741113	0.00574025	0.00396083	0.00360288	0.00697999
A[C>A]T	0.00307535	0.00178872	0.00665895	0.0112797	0.00385109	0	0.00678867	0.0012819	0.00667501	0.00406835	0.00444564	0.00641553	0.0068048	0.00929531	0.00406601	0.0042909	0	0.00255933
C[C>A]A	0.0107637	0.00568182	0.015634	0.00350058	0.00288832	0.00166852	0.00575561	0.00174805	0	0.00732303	0.00511922	0.00551077	0.00443459	0.00389398	0.00406601	0.00539113	0.00360288	0.00744532
C[C>A]C	0.0225525	0.00462963	0.0167921	0.00388954	0.00481386	0.0083426	0.00855962	0.00104883	0.00375469	0.0154597	0.00498451	0.00732028	0.00642251	0.00728552	0.00884956	0.00924194	0.011209	0.00535133
C[C>A]G	0.0189646	0.0128367	0.0165026	0.00700117	0.00641849	0.00723026	0.00777253	0.0025638	0.00292032	0.00976404	0.0129328	0.00888304	0.0126156	0.00791358	0.014829	0.0100121	0.0172138	0.00837599
C[C>A]T	0.0097386	0.00736532	0.0147655	0.00194477	0.00320924	0.00278087	0.00619835	0.00163151	0.00584063	0.0113914	0.00538866	0.00773153	0.00749293	0.0101746	0.0105238	0.0102321	0.00880705	0.0176826
G[C>A]A	0.0148642	0.011048	0.0118703	0.00350058	0.00962773	0.00500556	0.00624754	0.00396224	0.00125156	0.00244101	0.0110467	0.00945879	0.00986314	0.00753674	0.0114805	0.0126527	0.0192154	0.0116333
G[C>A]C	0.00820092	0.00757576	0.0101332	0.00388954	0.000641849	0.00778643	0.00457497	0.0012819	0.00208594	0.00406835	0.00579281	0.00830729	0.00825751	0.00602939	0.00908873	0.00671141	0.00800641	0.00930665
G[C>A]G	0.0158893	0.0231481	0.0165026	0.00622326	0.00802311	0.00778643	0.0111669	0.00489453	0.00417188	0.00976404	0.0220935	0.0208093	0.023855	0.0168321	0.0265487	0.0200242	0.0176141	0.0204746
G[C>A]T	0.00922604	0.0106271	0.00781702	0.00583431	0.0144416	0.0100111	0.00747737	0.00104883	0.00584063	0.00976404	0.0119898	0.00962329	0.0117746	0.00653184	0.00741449	0.00968203	0.0104083	0.00325733
T[C>A]A	0.00512558	0.00968013	0.0101332	0.00622326	0.00417202	0.00333704	0.0079693	0.00396224	0.00500626	0.00244101	0.00538866	0.00707353	0.0086398	0.00665746	0.00645779	0.00440092	0.00840673	0.0100047
T[C>A]C	0.0148642	0.00568182	0.0133179	0.0132244	0.00673941	0.00222469	0.00688705	0.00233073	0.00500626	0.00976404	0.00646639	0.00723803	0.00948085	0.00628062	0.00669696	0.00792166	0.00640512	0.011168
T[C>A]G	0.0138391	0.0164141	0.0136074	0.00661221	0.00770218	0.00389321	0.00703463	0.00384571	0.00417188	0.0081367	0.0177826	0.0116796	0.0126156	0.0106771	0.012198	0.0119925	0.0116093	0.0127966
T[C>A]T	0.0117888	0.00831229	0.0176607	0.00350058	0.0105905	0.0105673	0.0106257	0.00571029	0.00166875	0.00732303	0.00606224	0.0132423	0.0126921	0.0151991	0.010763	0.0107823	0.0124099	0.0165193
A[C>G]A	0	0.000526094	0.0014476	0	0.00160462	0.00278087	0.00132822	0.000466146	0.00375469	0	0.00309848	0.00411252	0.00244667	0.00163296	0	0.00242051	0.00160128	0.002094
A[C>G]C	0.0035879	0.00526094	0.00405327	0.00155581	0.00706033	0.00222469	0.00595238	0.00034961	0	0	0.0111815	0.00707353	0.00764584	0.00577817	0.00406601	0.00682143	0.00680544	0.00325733
A[C>G]G	0.00153767	0.00494529	0.00376375	0.00388954	0.00320924	0	0.00359111	0.00034961	0	0.00244101	0.00538866	0.00427702	0.00252313	0.00339153	0.000717532	0.00396083	0.0060048	0.00558399
A[C>G]T	0.00307535	0.00305135	0.00665895	0	0.00192555	0.00333704	0.00245966	0	0.00208594	0.00406835	0.00229018	0.00452377	0.00504626	0.00527572	0.00406601	0.00187039	0.00880705	0.00255933
C[C>G]A	0	0.000315657	0.00173712	0	0	0	0.0014266	0.00034961	0	0.00244101	0.000808299	0.00139826	0.000229375	0.0010049	0.00143506	0.00187039	0.00240192	0.001396
C[C>G]C	0	0.000526094	0.00289519	0.00583431	0.00481386	0	0.00186934	0	0	0	0.00121245	0.000740253	0.000688126	0.00226102	0.00119589	0.000550116	0.0020016	0.00116333
C[C>G]G	0.00102512	0.00105219	0.00202664	0.00194477	0.00320924	0	0.00167257	0.000582683	0.00292032	0	0.000673582	0.00156276	0.001835	0.000628062	0	0.00110023	0.0020016	0.00116333
C[C>G]T	0	0.00094697	0.0014476	0	0	0	0.00108225	0.00104883	0.00208594	0	0.00121245	0.00180951	0	0.00376837	0.0021526	0.000990208	0	0.000930665
G[C>G]A	0	0.000631313	0	0.00350058	0	0.00166852	0.00122983	0.000699219	0	0.00244101	0.000404149	0.000658003	0.000841043	0.000628062	0.000717532	0.000880185	0	0
G[C>G]C	0.00102512	0.00273569	0.00347423	0.00194477	0.00224647	0	0.00280401	0.000815756	0.000834376	0.00162734	0.00269433	0.00370127	0.00206438	0.00213541	0.00430519	0.00220046	0.00280224	0.00255933
G[C>G]G	0.00256279	0.00126263	0.00463231	0.00427849	0.0012837	0	0.00157418	0	0	0.00162734	0.00255961	0.00222076	0.00107042	0.0010049	0.000478354	0.00132028	0.00280224	0.000465333
G[C>G]T	0.00307535	0.00157828	0.00173712	0	0	0.00166852	0.00167257	0.000699219	0	0	0.00229018	0.00254976	0.00129979	0.0010049	0.00263095	0.00253053	0.00120096	0.001396
T[C>G]A	0.00307535	0.000315657	0.00173712	0.00116686	0	0	0.00241047	0.00034961	0.00125156	0	0.0016166	0.00148051	0.00114688	0.000753674	0.00143506	0.000660139	0	0.002792
T[C>G]C	0.00410046	0.00126263	0.00115808	0.00155581	0	0	0.00157418	0.000932292	0.00166875	0	0.000538866	0.000658003	0.000917501	0.00188419	0	0	0.00160128	0.00186133
T[C>G]G	0	0.000736532	0.000868558	0	0	0	0.000787092	0	0	0	0.00134716	0.000493502	0.00099396	0.000753674	0.00143506	0.00176037	0.00120096	0.000697999
T[C>G]T	0	0	0.0014476	0	0.00160462	0	0.000639512	0	0	0	0	0.00106925	0.00099396	0	0.000956709	0.00297062	0	0.002094
A[C>T]A	0.035879	0.0353535	0.0309786	0.0315053	0.0397946	0.0528365	0.0354191	0.0287845	0.0392157	0.0325468	0.0521353	0.0429347	0.0375411	0.0464766	0.0428127	0.0463197	0.0396317	0.0311773
A[C>T]C	0.0276781	0.0242003	0.022872	0.0357837	0.0410783	0.0328142	0.0313853	0.0279688	0.0292032	0.0227828	0.0286946	0.0245929	0.0210261	0.0273835	0.0205692	0.028716	0.0220176	0.028618
A[C>T]G	0.0292158	0.0353535	0.022872	0.0299494	0.0349807	0.0266963	0.0319264	0.0337956	0.0308719	0.0504475	0.036104	0.0415364	0.0360884	0.0345434	0.031093	0.0354274	0.0340272	0.0332713
A[C>T]T	0.0235777	0.0193603	0.0182397	0.0136134	0.0166881	0.0194661	0.0138725	0.0236569	0.0204422	0.0130187	0.0105079	0.0172726	0.0148329	0.0167064	0.0210476	0.0181538	0.0156125	0.015356
C[C>T]A	0.0574065	0.0542929	0.0411118	0.0657332	0.0641849	0.0789766	0.0559819	0.0961426	0.0663329	0.08869	0.051327	0.0504195	0.0522211	0.0425826	0.0492705	0.0487402	0.0532426	0.0411819
C[C>T]C	0.0199897	0.0271465	0.0309786	0.0447297	0.0529525	0.0444939	0.0393054	0.0519753	0.0312891	0.0382425	0.0226324	0.0352854	0.02569	0.0359251	0.0322889	0.0301463	0.0188151	0.0269893
C[C>T]G	0.0369042	0.040404	0.0332947	0.0346169	0.0491014	0.0595106	0.0434868	0.0670085	0.0634126	0.0520749	0.0348916	0.0349564	0.0372353	0.0355483	0.0298972	0.0387281	0.0308247	0.0344346
C[C>T]T	0.0379293	0.0445076	0.0376375	0.0630105	0.0596919	0.0689655	0.0503247	0.10733	0.0792657	0.0626526	0.0378553	0.0448265	0.0454163	0.0275091	0.0318106	0.0479701	0.0516413	0.036296
G[C>T]A	0.0148642	0.0348274	0.0321367	0.0357837	0.0250321	0.0450501	0.0302046	0.0360098	0.035461	0.0252238	0.0409538	0.0402204	0.039529	0.0366788	0.0382684	0.0388382	0.0360288	0.030014
G[C>T]C	0.0225525	0.0285143	0.0202664	0.0241151	0.0343389	0.0250278	0.0294176	0.0302995	0.0317063	0.0317331	0.0191297	0.0270604	0.0241609	0.0271323	0.0275054	0.0265156	0.0216173	0.025128
G[C>T]G	0.0435674	0.0382997	0.0341633	0.0396733	0.025353	0.0350389	0.0412731	0.0392728	0.0325407	0.0423108	0.0472855	0.0468005	0.0400642	0.0425826	0.0382684	0.0400484	0.0392314	0.0404839
G[C>T]T	0.0184521	0.0184133	0.0196873	0.0272268	0.0224647	0.0322581	0.0191854	0.0252884	0.0312891	0.0349878	0.0238448	0.0221253	0.0246961	0.0228614	0.0176991	0.0244251	0.0148118	0.0197766
T[C>T]A	0.0328037	0.0234638	0.0173712	0.0225593	0.0259949	0.0216908	0.0250394	0.025405	0.0229453	0.0301058	0.0308501	0.0304326	0.0294365	0.032408	0.0284621	0.0247552	0.0316253	0.0253606
T[C>T]C	0.0256279	0.0223064	0.0289519	0.0182808	0.034018	0.0261402	0.0260724	0.0243561	0.0283688	0.0292921	0.0278863	0.0180128	0.0271427	0.0302726	0.0342023	0.0210144	0.0320256	0.0248953
T[C>T]G	0.0189646	0.0296717	0.0202664	0.0373396	0.0218228	0.0266963	0.0309425	0.0340287	0.0191907	0.0244101	0.0321972	0.0318309	0.0325713	0.0339153	0.0239177	0.0317967	0.0424339	0.021638
T[C>T]T	0.00717581	0.00883838	0.0121598	0.0147802	0.0105905	0.0133482	0.0156926	0.0182962	0.0241969	0.00325468	0.0102384	0.0139826	0.0198792	0.017837	0.0191342	0.0205743	0.0284227	0.0134946
A[T>A]A	0.00205023	0.000736532	0.00405327	0	0	0	0.00304998	0.000815756	0.00417188	0.00569569	0.000943015	0.00254976	0.000764584	0.00590378	0.000717532	0.00187039	0	0.00325733
A[T>A]C	0.00153767	0.00273569	0.00521135	0.00233372	0.00385109	0	0.00659189	0.00198112	0	0.00732303	0.00188603	0.00304326	0.0049698	0.00314031	0.00932791	0.00341072	0.00440352	0.00325733
A[T>A]G	0	0.000315657	0.00376375	0.00116686	0	0	0.00206612	0	0	0.00244101	0.00255961	0.00213851	0.00145271	0.000753674	0	0.00209044	0.00240192	0.001396
A[T>A]T	0	0.0016835	0.00463231	0	0.000962773	0	0.00118064	0.00209766	0.00125156	0	0.000808299	0.000493502	0.000688126	0.000753674	0.000717532	0.000330069	0.00240192	0.000697999
C[T>A]A	0	0.00620791	0.00723798	0	0.00256739	0.00444939	0.00560803	0.00384571	0	0.0130187	0.00323319	0.00600428	0.0049698	0.00590378	0.00574025	0.00264055	0.00320256	0.00186133
C[T>A]C	0	0.00357744	0.0115808	0.00233372	0.00192555	0.00333704	0.00245966	0.0012819	0.00250313	0	0.00296376	0.00452377	0.00214084	0.00464766	0.00645779	0.00297062	0.0020016	0
C[T>A]G	0.00615069	0.0149411	0.0101332	0.0108907	0.0112323	0.00278087	0.00811688	0.00582683	0.00208594	0.00976404	0.0115856	0.010199	0.00871626	0.0116819	0.00574025	0.0108923	0.0104083	0.00884132
C[T>A]T	0.00205023	0.0016835	0.00723798	0.00155581	0	0	0.00236128	0.000932292	0.00333751	0	0.00377206	0.00230301	0.00122334	0.00188419	0	0.00220046	0	0
G[T>A]A	0.00461302	0.00526094	0.00521135	0	0.00288832	0	0.00368949	0.00151497	0	0	0.00175131	0.00148051	0.00267605	0.00527572	0.000956709	0.00385081	0	0.000930665
G[T>A]C	0	0.00136785	0.00376375	0	0	0	0.0022137	0.00139844	0.00333751	0.00650936	0.00107773	0.000987004	0.00122334	0.00288908	0.00191342	0.00132028	0.00160128	0
G[T>A]G	0.00922604	0.00852273	0.00521135	0.00544535	0	0.00278087	0.00236128	0.00454492	0	0.0105777	0.00525394	0.00526402	0.00458751	0.00364276	0	0.00517109	0.00520416	0.00302466
G[T>A]T	0	0.000315657	0.00376375	0	0	0	0.00127902	0.00034961	0.00125156	0	0.000808299	0.000822504	0.00221729	0.000753674	0.000717532	0.000660139	0.00240192	0
T[T>A]A	0.00205023	0.00263047	0.00607991	0	0.00577664	0	0.00359111	0.00279688	0.00584063	0.00569569	0.00417621	0.00312551	0.000764584	0.00339153	0.00406601	0.00231049	0.00280224	0.00162866
T[T>A]C	0.00461302	0.0016835	0.00723798	0.00233372	0	0	0.00196773	0.00104883	0	0.00488202	0.000404149	0.000740253	0.000917501	0.00150735	0	0.00165035	0.00240192	0.000697999
T[T>A]G	0.00205023	0.00231481	0.00318471	0	0.00353017	0	0.00211531	0	0.00292032	0.00569569	0.00148188	0.00115151	0.00191146	0.00251225	0	0.00121025	0	0
T[T>A]T	0.00102512	0.00189394	0.00202664	0.000777907	0.000641849	0	0.00162338	0.000466146	0.00292032	0	0.000538866	0.00123376	0.000152917	0.00138174	0.00167424	0.000770162	0.000800641	0.000465333
A[T>C]A	0.0143516	0.0115741	0.0101332	0.00855698	0.00353017	0.00611791	0.00595238	0.0101387	0.0100125	0.0113914	0.00875657	0.010199	0.0107806	0.00967215	0.0131547	0.0128727	0.0108086	0.0127966
A[T>C]C	0.00922604	0.00768098	0.0110017	0.00700117	0.0105905	0.0116796	0.0107733	0.00559375	0.0070922	0.00488202	0.0102384	0.00995229	0.0112394	0.00954654	0.0114805	0.00682143	0.00880705	0.00860866
A[T>C]G	0.00666325	0.00420875	0.00492183	0.00661221	0.00545571	0.00945495	0.00708383	0.00372917	0.0146016	0.0105777	0.0082177	0.00394802	0.0058873	0.00728552	0.0083712	0.00660139	0.00880705	0.00372266
A[T>C]T	0.0112763	0.0130471	0.00984366	0.0050564	0.00192555	0.00556174	0.00816608	0.00710873	0.0162703	0.00732303	0.0165701	0.0106103	0.0142213	0.00728552	0.0143506	0.0112224	0.0192154	0.02443
C[T>C]A	0.0169144	0.020202	0.0243196	0.0295605	0.0189345	0.0189099	0.0140201	0.016082	0.0271172	0.0130187	0.0175131	0.0113506	0.0168209	0.0149479	0.0232002	0.014193	0.0160128	0.013262
C[T>C]C	0.00871348	0.00841751	0.00984366	0.0206145	0.0301669	0.012792	0.020366	0.0135182	0.0208594	0.00895037	0.0148188	0.0122553	0.0181971	0.00929531	0.0131547	0.0133128	0.0132106	0.00884132
C[T>C]G	0.0179395	0.0104167	0.0130284	0.0128355	0.0147625	0.0166852	0.013233	0.0145671	0.00584063	0.00976404	0.00673582	0.00625103	0.00833397	0.0103002	0.010763	0.00627132	0.00760608	0.00837599
C[T>C]T	0.0251153	0.0224116	0.00955414	0.0163361	0.0160462	0.0183537	0.0111669	0.014334	0.0283688	0.00976404	0.0144147	0.0120086	0.0160563	0.00665746	0.0150682	0.0112224	0.011209	0.0421126
G[T>C]A	0.00922604	0.0190446	0.0118703	0.0342279	0.0163671	0.0283648	0.0116588	0.0220254	0.022111	0.0105777	0.0111815	0.0148051	0.0133802	0.0154503	0.0198517	0.0178237	0.0124099	0.015356
G[T>C]C	0.0215274	0.0199916	0.0254777	0.0567872	0.0401155	0.0572859	0.0390102	0.0290176	0.0408844	0.0203417	0.028964	0.0290344	0.0226317	0.0334129	0.0318106	0.0262955	0.021217	0.0225686
G[T>C]G	0.0251153	0.00852273	0.0141865	0.0229483	0.0308087	0.0328142	0.0225305	0.0265703	0.0196078	0.0138324	0.0126633	0.0123376	0.0134567	0.013943	0.0112413	0.0155133	0.0152122	0.0179153
G[T>C]T	0.0338288	0.0246212	0.0153445	0.0237262	0.012837	0.0222469	0.0191362	0.0235404	0.0267	0.00488202	0.0227671	0.0177661	0.0243138	0.0153247	0.0265487	0.0247552	0.0204163	0.0500233
T[T>C]A	0.00717581	0.00484007	0.00810654	0.00700117	0.00802311	0.0083426	0.00649351	0.00897331	0.0175219	0.0081367	0.00929543	0.00970554	0.00871626	0.0113051	0.00908873	0.0117725	0.00840673	0.00791066
T[T>C]C	0.00820092	0.00662879	0.00636943	0.0124465	0.0093068	0.00889878	0.00974026	0.00640951	0.00375469	0.0146461	0.009026	0.00649778	0.00886918	0.00439643	0.010763	0.00869183	0.00840673	0.00977199
T[T>C]G	0.00768836	0.00694444	0.00434279	0.00427849	0.0109114	0.00389321	0.00910075	0.0132852	0.00458907	0.00569569	0.00282904	0.00411252	0.0068048	0.00389398	0.00765367	0.00539113	0.00720576	0.00744532
T[T>C]T	0.00461302	0.00315657	0.00318471	0.00816803	0.00834403	0.00389321	0.00526368	0.00396224	0.00375469	0.0105777	0.00713997	0.00435927	0.00504626	0.00427082	0.0052619	0.00363076	0.00440352	0.00721266
A[T>G]A	0	0.00263047	0.00318471	0	0.00224647	0	0.00236128	0	0	0.00244101	0.00229018	0.000822504	0.00129979	0.00213541	0.00239177	0.00110023	0.00280224	0
A[T>G]C	0.0133265	0.0123106	0.00926462	0.00700117	0.00770218	0.00166852	0.0079693	0.00664258	0.00458907	0.00732303	0.0098343	0.00789604	0.00779876	0.00678307	0.00597943	0.00902189	0.00560448	0.00907399
A[T>G]G	0.00153767	0.00178872	0.000868558	0.00272268	0.00320924	0	0.00206612	0.00116537	0	0	0.00134716	0.00263201	0.00221729	0.00389398	0.0031093	0.00176037	0.00120096	0.001396
A[T>G]T	0	0.00094697	0.00260567	0.00116686	0.00192555	0.00333704	0.00236128	0.000699219	0	0.00488202	0.000404149	0.00172726	0.000458751	0.00113051	0	0.00231049	0.00240192	0.000697999
C[T>G]A	0.00871348	0.00263047	0.00723798	0	0	0	0.00482094	0.000932292	0	0	0.00323319	0.00197401	0.0031348	0.0010049	0	0.00176037	0	0
C[T>G]C	0.00307535	0.00789141	0.00665895	0.00233372	0.00385109	0	0.00378788	0.0025638	0.00917814	0	0.00969958	0.00320776	0.00382292	0.00866725	0.00263095	0.00847178	0.00640512	0.00116333
C[T>G]G	0.0035879	0.0038931	0.0014476	0.00194477	0.00417202	0	0.0036403	0.00198112	0.00292032	0.00162734	0.00390678	0.00197401	0.00367001	0.00263786	0.00287013	0.00187039	0.00280224	0.002792
C[T>G]T	0.00410046	0.00515572	0.00115808	0	0.0012837	0.00222469	0.00157418	0.00139844	0.00166875	0.00976404	0.00269433	0.00197401	0.00367001	0.00188419	0.00287013	0.00308065	0	0.000930665
G[T>G]A	0	0.00473485	0.0014476	0.00350058	0.00160462	0	0.00280401	0.00209766	0.00166875	0	0.00350263	0.00501727	0.00237021	0.00376837	0.0021526	0.0014303	0.00360288	0.00511866
G[T>G]C	0.0215274	0.0142045	0.0121598	0.00661221	0.00545571	0.00500556	0.00939591	0.00524414	0.0104297	0.00325468	0.0098343	0.0143116	0.00963376	0.0143198	0.0145898	0.00979206	0.0160128	0.013262
G[T>G]G	0.0158893	0.0207281	0.0089751	0.00350058	0.00577664	0.00778643	0.00914994	0.00396224	0.0070922	0.00732303	0.0167048	0.0148051	0.0111629	0.0185906	0.0102846	0.00990208	0.00840673	0.0228013
G[T>G]T	0.00666325	0.0131524	0.00955414	0.00933489	0.00320924	0.00166852	0.00393546	0.00221419	0.00417188	0.0105777	0.0098343	0.00888304	0.00726355	0.00841603	0.00669696	0.00836176	0.00640512	0.00651466
T[T>G]A	0	0.0022096	0	0	0	0	0.00393546	0.00034961	0	0.00244101	0.00134716	0.00139826	0.001835	0.00464766	0	0.00154032	0.0040032	0.00232666
T[T>G]C	0.00461302	0.00199916	0	0	0	0	0.00585399	0.00034961	0.00125156	0	0.000808299	0.00123376	0.00206438	0.00251225	0.00287013	0.00165035	0.00240192	0.002792
T[T>G]G	0.00205023	0.00231481	0.00202664	0.00155581	0.00224647	0	0.00314837	0.00163151	0	0.00325468	0.00148188	0.00172726	0.00214084	0.00427082	0.00263095	0.00198042	0.00280224	0.00162866
T[T>G]T	0.00256279	0.00242003	0.00202664	0.000777907	0.00160462	0	0.00403384	0.000466146	0.00542345	0	0	0.00123376	0.001835	0.00163296	0.000956709	0.00165035	0.00280224	0.00255933
