## Supplementary Table 8 for "Mutational spectra analysis reveals bacterial niche and transmission routes"

### Sheet: Sheet1
Table S8. Modelling of DNA polymerase III subunits in Pseudomonas aeruginosa and Burkholderia cenocepacia
	P. aeruginosa				B. cenocepacia
Subunit	UniProt identifier	Template PDB identifier	% sequence coverage	% sequence identity	UniProt identifier	Template PDB identifier	% sequence coverage	% sequence identity
Alpha	Q9HXZ1	5FKV	98	60.1	B4E6D5	5FKV	97	51.23
Beta	Q9I7C4a	4TR8a	NAa	NAa	B4E7D0	4TSZ	99	43.99
Gammab	Q9I3I1	3GLF	53	63.15	B4EAY4	3GLF	46	56.2
Delta	Q9HX31	1XXI	98	32.44	B4EEV9	1XXI	92	31.55
Delta prime	P52024	1XXI	98	29.6	B4EBJ1	1XXI	92	29.94
Epsilon	G3XD54	5FKW	95	56.41	B4EEJ1	5FKW	95	54.51
Chi	O68823	3SXU	98	33.81	B4E8G8	3SXU	99	22.06
aUsed available crystal structure 4TR8
bGamma models were built using AlphaFold due to low sequence coverage of template
